# Systematic identification of Y-chromosome gene functions in mouse spermatogenesis

**DOI:** 10.1101/2024.07.18.604063

**Authors:** Jeremie Subrini, Wazeer Varsally, Irina Balaguer Balsells, Maike Bensberg, Georgios Sioutas, Obah Ojarikre, Valdone Maciulyte, Björn Gylemo, Katharine Crawley, Katherine Courtis, Dirk G. de Rooij, James M. A. Turner

## Abstract

The mammalian Y chromosome is essential for male fertility, but how individual Y genes regulate spermatogenesis is poorly understood. To resolve this question, we generate a deletion series of the mouse Y chromosome, creating thirteen Y-deletant mouse models and conducting exhaustive reproductive phenotyping. Eight Y genes, including several that are deeply conserved and exhibit testis-specific expression, are dispensable for spermatogenesis. For others, we uncover novel functions, including a role for *Uty* in establishment and differentiation of spermatogonia, and for *Zfy2* in ensuring meiotic pairing and reciprocal recombination between the sex chromosomes. We also generate the first mouse equivalent of the human infertility AZFa deletion, revealing cumulative detrimental effects of Y-gene loss on spermatogenesis. We use single nuclei RNAseq to identify candidate mechanisms by which Y genes regulate the germ cell transcriptome and reveal an unexpected impact of Y genes on testis supporting cells. Our study represents a paradigm for the complete functional dissection of a mammalian Y chromosome and advances our knowledge of human infertility and Y-chromosome evolution.
