## Supplementary Table 16 for "Systematic identification of Y-chromosome gene functions in mouse spermatogenesis"

### Sheet: primers
Name	Sequence
Uba1y_U_F1	GATCATGCTCCTCCCTTCCG
Uba1y_D_R1	CTCCCATTTCTTTGCCCTGG
Uba1y_U_R1	TCTGTACTATTCCACCGGGC
Uba1y_D_F1	TTTCCCTCGTCCTGTGTTGG
Uba1y_W_F1	CCATAGCCACGGAATCAAGC
Uba1y_W_R1	TTAAGCCTCCCTCAGTGTGG
Usp9y_A_F1	CGCAGCTAGAAAAGGACCAC
Usp9y_A_R1	TTTCACTCAGGTTTGTTTGGC
Usp9y_U_F1	GTTGCTAGTTTTGGGGCTCC
Usp9y_U_R1	AACGTGAAGGAAAGTGGCAC
Usp9y_W_F2	AGTGGTCAAGCAAATGGTGG
Usp9y_W_R2	ATGTTTATGGAGGCGGGAGG
Usp9y_D_F3	CCATCCGGGTTCACACAG
Usp9y_D_R1	CACCATACATATTTCACTGCAGG
Zfy2_A_F1	AACCAGGGCCCTTATGACTG
Zfy2ex9_D_R2	CCACCAAGATGAGTAAGGTATGG
Zfy2_U_F1	TGTTGCTGTTGTGGTTCTCG
Zfy2_U_R1	CAATTCTGACCCATGCCCAC
Zfy2_W_F1	AGCTGATGCAGTACACATGGA
Zfy2_W_R1	TCATGATCCTCCCCTCCCTT
Zfy2ex9_U_F5	CGTGTCTATCCTTGCATGTTTTG
Zfy2ex9_D_R6	GCCCAAATCCAGTCAATATCTTG
Zfy1_A_f1	CTCGGTGGGGAGTAGAGAAG
Zfy1_A_R1	AGGGTTGGTTATAGTCTGGCC
Zfy1_w_f1	GCATTCGTGTTCCCAGAGTC
Zfy1_w_R1	AGGGAGGATTCAACAGTGGG
Zfy1_w_f2	TGAGACATCTAGAGACCGCC
Zfy1_w_R2	TGTGTGAGGCTTTGGGTTTG
Kdm5d_A_F1	ATTGCTTCCGGGTTGTTAGC
Kdm5d_A_R1	CAGATGCTGGCGTGGATATG
Kdm5d_w_F1	TGTTGTATGGGTTGGTTGCC
Kdm5d_w_R1	CATCCTGTAGTTGTTGGCGG
Kdm5d_w_F2	GATGGAAAAGGGTCAGCAGC
Kdm5d_w_R2	TCCCTTGATGTACTGGCCAC
NDdx_A_f1	TGGTGGGAAGCCGGATAATT
NDdx_A_r1	CTCCATGTTCCACAGCAAGG
Ddx3y_W_F1	CCCTCCTCTCACTGAACAATC
Ddx3y_W_R1	TCTAGACCTCTTGCTGCCAC
Ddx3y_W_F2	CCCTCATAAATGTGCCCAGC
Ddx3y_W_R2	AAGTTTGTGCACACTAGGCC
Ddx3y_W_F3	CAGGTGTGGTGGTGCTTTC
Ddx3y_W_R3	AAAGCCTCTCCTGGACCATC
H2al_F1	CAAGCATCATGGCCAGGAAA
H2al_R1	TCTGCCAGCTAGTAGGACAC
Uty_A_F1	GCAAGTTTAGCTGCACTGGT
Uty_A_R1	TCTCTACTCTTGAAAGGTTGCA
Uty_A_F2	CTTAGGCTGACATCACGAGC
Uty_A_R2	TGCTCTGTTTAGTCTCCTGATTC
Uty_W_F1	TTCACCATCTCCCCAGTCAC
Uty_W_R1	TTGTCATCCCTCAGTGCCTC
Uty_W_F2	CTGATGAGTTCTTGGTGGCC
Uty_W_R2	CAAAGCACAGAACTCAAATGGG
Uty_W_F3	GGTCCAGGTGATTGTGAATGG
Uty_W_R3	TCAGGCTGAGCTGAGTTTTC
Prssly_A_F1	AACTGTTAACCCCTGGCTCC
Prssly_A_R1	GCAGCATAGCAAACAGTAGAATC
Prssly_W_F1	ATGCCTCCATCTCAACCTGG
Prssly_W_R1	TGCACAGAGACTATCCAGGG
Prssly_W_F3	TGACACAGCCTAATGTTGGT
Prssly_W_R3	TTGTTCTGCCGTTGGATTCC
Teyorf_A_F2	TCAAATTCCCAGGCCCTAGG
Teyorf_A_R2	ATGCATGGAGGAAGGGTCTT
Teyorf_W_F1	TACTGGCGTCTGTGGGAATT
Teyorf_W_R1	ATGGTTCCAGCTCACAGACA
Teyorf_W_F3	TTGACAAGCCTTCTGTGCAG
Teyorf_W_R3	TCGTCTGATGGGGATGTTTCA
Uba1y_off1_F5	GCCCTGCTTGTCCTTGTAGT
Uba1y_off1_R4	ACCGTACCAACAAGCCCTG
Uba1y_off2_F2	ACTGAAACACCTCTCTCTTCAC
Uba1y_off2_R4	AGAAACCACTGCCTACCTGC
Usp9y_off1_F1_MS	GACAACACTTCCGAAGCAGG
Usp9y_off1_R1_MS	AGGTTCAAGTCCCAGTTACG
Usp9y_off2_F1_MS	CCAGCAAGATTCACCAGTCAG
Usp9y_off2_R1_MS	AGTGTGGGCTATAGGTGCAC
Usp9y_off3_F1_MS	CGTGACAGCCAACTCTCTTC
Usp9y_off3_R1_MS	TCACTTCCACATCACCCTCC
Zfy2_off1_F1_MS	GTATGACACCTAGGCTTCTGAG
Zfy2_off1_R1_MS	ATGCCTCAGGTTTTAAGCGC
Zfy2_off2_F1_MS	CCATTGCTGAGGACACCATA
Zfy2_off2_R1_MS	TGACATCACTTTGCACATTACAA
Zfy2_off3_F1_MS	GTTCTGGGTGTGTCTGCAAA
Zfy2_off3_R1_MS	TGCTGTAACAAATGCCAGGG
Zfy1_off2_F1	ACCATAAGAGCCAAAGGTGC
Zfy1_off2_R1	TGCAGATTTGTAGAAGTCCATTG
Zfy1_off3_F1	AGTGGACTTGAAATTGGCAGG
Zfy1_off3_R1	TTGATGTCTGCAAGCCACTG
Kdm5d_off1_f1/2	AGCAGTGGGGATATGGACAC
Kdm5d_off1_r1/2	GGGAACAGGAACCACAGACA
Kdm5d_off3_f1	ATCCAGAGGCAGTTACCACC
Kdm5d_off3_r1	CCCTCCACCTGTGTTTTGTG
Uty_off1_F1	AGAGGGGAGGACATGAGGAT
Uty_off1_F1	ACTCTCCTTCCCATGTTGCA
Uty_off2_F1	GCTTCGCATCAAAGGGTCTT
Uty_off2_F1	TGTGGACATAGTGTGGTTGTG
Uty_off3_F1	CCGGTCCTCCATCACAACAT
Uty_off3_F1	TCTGACTCTATGGCTCCCTCT
Prssly_off_F1	CCCCATTTCCCCTCTCAGATT
Prssly_off_R1	TGTGTGTGTGTGTGTAGGGA
Prssly_off_F2	GTGGCAGAGTGGAGGAGTAG
Prssly_off_R2	AGAGGTCAAAGGGGTTCTCG
Prssly_off_F3	ACTCAAATTCACGCACTGCA
Prssly_off_R3	TGGTGCTGAGTCTTATGAGTTT
Teyorf_off_F1	GTTGGGGCTCAGCTGTAAAG
Teyorf_off_R1	GTGAGGCTCCTTCTTGTTGC
Teyorf_off_F2	GGCCCCTCTCCCAAGTTTAT
Teyorf_off_R2	TGACTGACAGCTGAGCCTAC
Teyorf_off_F3	CAGAGGGATTGCTCAGGAGA
Teyorf_off_R3	CCAGATCCTAGCTGTGCCTT
H2al_off1_F2	TGGGGAAGGTCATGAGTTGT
H2al_off1_R2	CTCTCCAAATCATCGTTAGCCA
H2al_off2_F1	CACACACACCAAACCCAGAG
H2al_off2_R1	CAGTGCTCTTAGACCAGGCA
AZFa_UF1	AGAAGAACAAACGCCTCAGT
AZFa_DR1	AGCTGCCTCATTAGTACTAGGA

### Sheet: sgRNA
Name	Sequence 5’ to 3’ excluding PAM	notes
Uba1y_sgRNA_U_1	GGTGGAGGCTGCTCCGTTCT
Uba1y_sgRNA_D_1	CCCCCAACTCCCCGAATTCA
Usp9y_sgRNA_U_1	TGAGCCTTTGCGTGGCGCTA
Usp9y_sgRNA_D_2	GGACCTGAAAACGGCTGTTC
Zfy2_sgRNA_U_1	TTCGAAATTGGAACCGACTA
Zfy2_sgRNA_D_1	TGCCAATGTCCCCATACGTT
Zfy1_sgRNA_U_1	TGTGCCACTCCGGTCAGCGT
Zfy1_sgRNA_D_1	AATAGTCAAATCCAACGAGC
Ddx3y_sgRNA_U_1	TCTCGTCAATTCGTACAACG
Ddx3y_sgRNA_D_2	GTTGATGAGTTAGCTTTCGT
Kdm5d_sgRNA_U_1	AAAAATGGTGGAACCGAACG
Kdm5d_sgRNA_D_2	CTTGCAATCCGACCAACAAT
H2al_sgRNA_D_1	AGCCGTGTAGATCGTTTCCT
Uty_sgRNA_U_1	GAGGTTATGGACGTTACGTG
Uty_sgRNA_D_3	TAAGATGCAGAAGATAACGA
Prssly_sgRNA_U_1	AAGCTGAATCGCAGCTTGTC
Prssly_sgRNA_D_1	ATGTTACAGGTACAAGTGAT
Teyorf1_sgRNA_U_2	AATCTGCTCATCACAATCGA
Teyorf1_sgRNA_D_1	CCTCAGCTCAGGTCGTCTGA
AZFa_sgRNA_U	TGAGCCTTTGCGTGGCGCTA	same as Usp9y_sgRNA_U_1
AZfa_sgRNA_D	TAAGATGCAGAAGATAACGA	same as Uty_sgRNA_D_3
