## Supplementary Table 17 for "Systematic identification of Y-chromosome gene functions in mouse spermatogenesis"

### Sheet: Sheet1
Targeted gene	site	sequence 5' to 3'	chr	start	end
Uba1y	1	GGTGGAGGCTGCTCTGCTCT	Y	2262080	2262102
	2	GGTGGAGGCTGCTCTGTTCT	Y	2649533	2649555
	3	GGTGGAGGCTGCTCTGTTCT	Y	2676686	2676708
Usp9y	1	GAACCTGAGAACGGCTGCTC	12	84686780	84686799
	2	TGACCTTAAAACGGCTGATC	6	56174904	56174923
	3	GGGCCTGGAAACGGCTGTGC	4	138809163	138809182
Zfy2	1	TGCCAATATCCCTATATGTT	Y	725383	725402
	2	GTCGAAATTGAAACCTACTA	12	45715477	45715496
	3	TTCAAAATTGGGACAGACTA	12	4384847	4384866
Zfy1	2	AATAGTCAAATCCAATAAGC	Y	2104976	2104995
	3	AGTAGTCAAATCCAACCAGC	X	79162795	79162814
Kdm5d	1	TGGGATGAATTTGGGGTCCA	Y	2821771	2821790
	2	TGGGATGAATTTGGGGTCCA	Y	3762760	3762779
	3	TGGGATGGATTTAGGGTCCA	6	34003400	34003419
Uty	1	TAAGATGCAGAAGATAAAGG	12	80984405	80984424
	2	TAAGATACAGAAGATAAAGA	16	53337181	53337203
	3	TAAGATGCAGAAGAAAAGGA	6	139881174	139881193
H2al2y	1	AACCGTGTAGATCGTTTCTA	12	11784053	11784072
	2	AGCTGTGTAGCTGGTTTCCT	12	117207560	117207579
Teyorf1	1	AAGATGCTCATCACAATCAA	12	117371936	117371955
	2	CCACAGCTCAGCTGGTCTGA	15	98714195	98714214
	3	CCTCAGCTCAGGTCCTCTGC	14	65485550	65485569
Prssly	1	AAGCAGATTCGCGGCTTGTC	2	73896346	73896365
	2	AAGCTGAACCGCAGCTTGCA	7	105426038	105426057
	3	AACCTGAATTGCATCTTGTC	6	13827212	13827231
AZFa	1	TAAGATGCAGAAGATAAAGG	12	80984405	80984424
	2	TAAGATACAGAAGATAAAGA	16	53337184	53337203
	3	TAAGATGCAGAAGAAAAGGA	6	139881174	139881193
