## Supplementary Table 18 for "Systematic identification of Y-chromosome gene functions in mouse spermatogenesis"

### Sheet: Sheet1
Y deletion	Sequence across deletion
Uba1y	GATCATGCTCCTCCCTTCCGCTTCCGACTGGGCCAGCGCCATCTTGTTTCTCGTGTGAGGAGAAGGACGCTCATTTTGTGGAAGGAGTTTCCCGAGAGAAACTGGCTGCTGGCCAGGGACTTGAAGGTGGAGGCTGTGATTCCATTGAAATATTCAATTGAACAACAATATGAACTACTCAGTACCCCCAGAACTCATGTCTCTAGCTGCATATGTAGCAGATGGCCTAGTTGGCCATCATTGTGAAGAGAGGACCCTTGGTCTAGCAAACTTTATATGGCCCAGTACTGGGGAAAGCCAGGGCAAAGAAATGGGAG
Usp9y	CGCAGCTAGAAAAGGACCACAGGAAGGGGCCTCTTTGAGCGATGGCTTAGGGGTGTGGCTTTGCAGACGTTGCGATCCCTTGAGCCTTTTTCAGGTCCAGCATCACATCACTTGAATAACCCTCAGAAAAATGATAAACCACAAGAAACTCATGAAAGCAATGAAGAAATATCTTCATGTCTAATAAAAGATCAGTAACACAAGTAATTATCTGGTGTTTTGTATCTATATATTCTGGTCTTATATTAAAAAATTTTTTCTATACTTGGTTAGTATTTAAAACTATAAATATTTGCCAAACAAACCTGAGTGAAA
Zfy1	CTCGGTGGGGAGTAGAGAAGGGGCAGCCCCCAACCGGGGACCCCGAGGCGACACCCTGTCGTTATAGGAGAGGGAGATGAGGAAAGGAAGGGTGCTGTTTCCCTATTTTCTTTCTTAGCCAGTTTATAATTTGTATAAAGGAAAGCTGCTGATTTGCTTGAGTTAGTTTTATATCCAGGCACTTTGCTGAAAGCTACTGGTATGTGGGAAGAACTTTTCTATTTGATAAGCAGCACCTTTGGCTTTCATGGTACTTCATATTCTGTTTTTGCTGCTGCTTTTATTTTTGTGCCAATGATACTTATTATTAGCTGTTTAATTTATAGGATTAGAACTCTTAAGTAATTGATGCTTGACATCCTCTGCAATATGCTAGATTTAAGTTCACTGCTAAAATTA…
Zfy2	AACCAGGGCCCTTATGACTGTAGTTCTTTCAGATTACGAAGAAGGGGGAGAAATTACTTCAAAGGAGAATTAGGAGACAAATCAAGAGTGCGGAGGCAACTGGAGCAGAGCCAACTGGAGCTGTTCGAAATTGGAACCGACTAGGGACATTGGCATTCAGGCAGGAAATTCATTTTAAAAGTAGGCATCCTTGTTCACATTCAATGTCATGAATTTGTCAAGTGAATATAAATATGATATTGCTTCGATTTGACTTTATGTTTTATTAAATAGGGTATTCTATATATCCTTTACAGACTGACAAAGTGAGAGAAATTTTAACAACACAATCCCTATTCTTGTATTGAGTTTTTAGTCTCAGAAGCCTAGCTACCATACCTTACTCATCTTGGTGG
Ddx3y	CTCCATGTTCCACAGCAAGGCTATGTAGAACACTAAAATGTGGGTTGATGAGTTAGCTAACTCACTATTTAACTGCCGGTGGTATTTCTTCTTCTTTAACTAGAGTTTAAGTAACGGGATTTAACCCCACCGCTGCTGCTGTCCAAAGATTATCTAAACTTGGAACTTTCTTCAGTTGAAGGATCTTAAGCATACCAGTCAGTTTAATTATCCGGCTTCCCACCA
Kdm5d	TGGTCGTTTCGTTTCTGTAGCTTCAACTTTTACCTATGTGTGAAACGACTTCCAGATTTATAAATAACGCTTGAAAAATAAGTCAGCGGAGCGACACATCTCGTGTCACATTGTGATCTAAAAATGACAACAAGTGTACGGACAAATATGGAGCAGAGACTTAGGGAATTGCCAAAGAATGACTGGACCAACTTGAAATCCATCCCATGGACAAGAACCAATCAATCCCTGAGTAGTAATGATTCTCTGTT
Uty	GCAAGTTTAGCTGCACTGGTGATGACGCAAGTCAACAAAAGTCACGTGGGATAAAACGGTTGCTTCCATTGGAAAGCCTGGCTTTAGGGAGAGGTTATGGACGTTATCTTCTGCATCTTAATATTGTTCCAGAAATACTGAGGCGTTTGTTCTTCTTGAAATATACTACTTATTTTCTTGTTATTCTCATAAGACTGCTATCTCAAAGCTAAATTTATGCAACCTTTCAAGAGTAGAGA
Prssly	AACTGTTAACCCCTGGCTCCAGCAAGAATGGCAAATAGCACATTCCTGGAATGAACTTGAAATAAAGGTAGTAAAAACTAGGTCAGATTTTAAAACAGATGCATCCCAGATATTCTTAACCTATACAAAGTCTGATGAAATTAAACTTTGGTCTCTATCCAGACATAGAAGATTCTACTGTTTGCTATGCTGC
Teyorf1	ACAATATTAAGATGCAGAAAAGGCTCAAGGGATCGCAACGTCTGCAAAGCCACACCCCTAAGCCATCGCTCAAAGAGGCCCCTTCCTGTGGTCCTTTTCTAGCTGCGATTTCACTATTTCCGGCACCAGTACCTAATATATTTTCCGGTTAGAAACTAGTGAAAAGTAAACCTTAAGTTCCTAGTACTAATGAGGCAGCT
AZFa	ACAATATTAAGATGCAGAAAAGGCTCAAGGGATCGCAACGTCTGCAAAGCCACACCCCTAAGCCATCGCTCAAAGAGGCCCCTTCCTGTGGTCCTTTTCTAGCTGCGATTTCACTATTTCCGGCACCAGTACCTAATATATTTTCCGGTTAGAAACTAGTGAAAAGTAAACCTTAAGTTCCTAGTACTAATGAGGCAGCT
H2al2c	CAAGCATCATGGCCAGGAAAAGCCAAAGGCGAAGAAGATGGAAAATAACCCACTCCCAGAGAGCTGAGCTTCAATTTCCTGTTAGCCGTGTAGATCGTTTCTTGGAGAGGGAATCTATTCTAGACGCCTGAGCTCTTCTGCACTTGTATTCCTTGTGGGTGTGCTCGAGTACTTAACACCCAACATCCTTGGACTGGCTGGTGAGGTAACCCACACCAGTGGCATGAAGCGCATAGCTCCTGAGCATGTGTGTCAGGTGGTACAGAACAAGGAACAGCTCCACCAACTCTTCAAACAAGGTGGCACATCAGTGTTTGAGCCACCAGAACCTGAAGACAACTGATGATGCCTTGGACTAAAGAGTCTGGAGGTTCACCACACCTTCACCCTCACCCAGCC…
H2al2b	CAAGCATCATGGCCAGGAAAAGCCAAAGGCGAAGAAGATGGAAAATAACCCACTCCCAGAGAGCTGAGCTTCAATTTCCTGTTAGCCGTGTAGATCGTAGAGGGAATCTATTCTAGACGCCTGAGCTCTTCTGCACTTGTATTCCTTGTGGGTGTGCTCGAGTACTTAACACCCAACATCCTTGGACTGGCTGGTGAGGTAACCCACACCAGTGGCATGAAGCGCATAGCTCCTGAGCATGTGTGTCAGGTGGTACAGAACAAGGAACAGCTCCACCAACTCTTCAAACAAGGTGGCACATCAGTGTTTGAGCCACCAGAACCTGAAGACAACTGATGATGCCTTGGACTAAAGAGTCTGGAGGTTCACCACACCTTCACCCTCACCCAGCTCCAGTGT…
Eif2s3y	GGGTGGGGCTTTCACTGGGGCTGCCCTTGACGTTGCCTGCACTAATAGTTATGAAGTCCATGGCAAGTAGCTGTTGAACTTTATATATTGTTTTTTAGTAAGTTTCGTACAACTCAATATACAAAGTCAGTCAGAGTAAAGTCCTCCTTTACGAGCTCTTTAAAGAACTAGTATTAAACTGATTCTCAACATTTATTGACTCATTTTATAGTCAAAGTTGGAAAGTTGGTTAAAAACATTGTGACTTACATTTAAACTCTAGGTAATGTCATGCTGAAGAATAACACTAAATGTTCTTTTAAAGGAAAAACGTCAGTTTTTAACATTCACATGACATTTAACAACCTTCTGTGACTCCAATTTCATAGGATTTGATGCCCCTTTCAAGCATGTACA
