## Supplementary Table 19 for "Systematic identification of Y-chromosome gene functions in mouse spermatogenesis"

### Sheet: Sheet1
Sample Name	Intronic Read threshold (%)	DoubletFinder proportion (%)
AZFa_KO_1	17	15
AZFa_KO_2	17	15
AZFa_KO_3	24	15
AZFa_KO_4	33	15
AZFa_KO_5	17	15
Eif2s3y_KO_P10_1	42	15
Eif2s3y_KO_P10_2	42	15
UTY_KO_P10_1	26	25
Wt_Ctrl_2	30	25
Wt_Ctrl_3	33	20
Wt_Ctrl_P10_1	28	25
Zfy1_KO_1	40	10
Zfy12_KO_3	33	25
Zfy12_KO_4	36	15
Zfy2_KO_1	33	20
Zfy2_KO_2	33	10
